# Exon junction complex-associated multi-adapter RNPS1 nucleates splicing regulatory complexes to maintain transcriptome surveillance

**DOI:** 10.1101/2021.08.20.457088

**Authors:** Lena P. Schlautmann, Volker Boehm, Jan-Wilm Lackmann, Janine Altmüller, Christoph Dieterich, Niels H. Gehring

**Affiliations:** Institute for Genetics, University of Cologne, 50674 Cologne, Germany; Center for Molecular Medicine Cologne (CMMC), University of Cologne, 50937 Cologne, Germany; CECAD Research Center, University of Cologne, Joseph-Stelzmann-Str. 26, 50931 Cologne, Germany; Cologne Center for Genomics (CCG), University of Cologne, 50931 Cologne, Germany; Berlin Institute of Health at Charité – Universitätsmedizin Berlin, Core Facility Genomics, Charitéplatz 1, 10117 Berlin, Germany and Max Delbrück Center for Molecular Medicine in the Helmholtz Association (MDC), Berlin, Germany; Section of Bioinformatics and Systems Cardiology, Department of Internal Medicine III and Klaus Tschira Institute for Integrative Computational Cardiology, Heidelberg University Hospital, 69120 Heidelberg, Germany; DZHK (German Centre for Cardiovascular Research), Partner site Heidelberg/Mannheim, 69120 Heidelberg, Germany

**Author notes:** Contact: Niels H. Gehring.

## Abstract

The exon junction complex (EJC) is an RNA-binding multi-protein complex with critical functions in post-transcriptional gene regulation. It is deposited on the mRNA during splicing and regulates diverse processes including pre-mRNA splicing, mRNA export, mRNA translation, and nonsense-mediated mRNA decay (NMD) via various interacting peripheral proteins. The EJC-binding protein RNPS1 might serve two functions: it suppresses mis-splicing of cryptic splice sites and activates NMD in the cytoplasm. When analyzing the transcriptome-wide effects of EJC and RNPS1 knockdowns in different human cell lines, we find no evidence for RNPS1 being a globally essential NMD factor. However, various aberrant splicing events strongly suggest that the main function of RNPS1 is splicing regulation. Rescue analyses revealed that about half of these RNPS1-dependent splicing events was fully or partially rescued by the expression of the isolated RRM domain of RNPS1, whereas other splicing events are regulated by its C-terminal domain. We identified many splicing-regulatory factors, including SR proteins and U1 snRNP components, that specifically interact with the C-terminus or with the RRM of RNPS1. Thus, RNPS1 emerges as a multifunctional splicing regulator that promotes correct and efficient splicing of different vulnerable splicing events via the formation of diverse splicing-promoting complexes.
