## Supplemental Table 1 for "Exon junction complex-associated multi-adapter RNPS1 nucleates splicing regulatory complexes to maintain transcriptome surveillance"

### Sheet: Cell lines
Schlautmann et al. 2021 - Supplementary Table 1 - Cell lines
List of all cell lines used in this study
Cell lines
Name	Cell line	Source	Plasmid NR	Plasmid name	Internal ID
HEK 293	HEK 293 Flp-In-T-Rex	Thermo Fisher Scientific; Cat# R78007; RRID:CVCL_U427			Z023
HTO	HeLa TetOff	Clontech; Cat# 631156; RRID:CVCL_V352			Z021
HeLa FT	HeLa Flp-In-T-Rex	Elena Dobrikova and Matthias Gromeier, Duke University Medical Center			Z022
HTO FLAG emGFP_RNPS1_RRM	HeLa TetOff		3033	PB-CuO-FLAG_emGFP_RNPS1_RRM	Z416
HEK 293 FLAG emGFP	HEK 293 Flp-In-T-Rex		3011	PB-CuO-FLAG-EmGFP-BGH	Z564
HEK 293 FLAG-emGFP RNPS1-WT FL sires	HEK 293 Flp-In-T-Rex		3116	PB-CuO-FLAG-EmGFP RNPS1 FL-siRes WT_BGH	Z541
HEK 293 FLAG-emGFP RNPS1-196 FL sires	HEK 293 Flp-In-T-Rex		3227	PB-CuO_FLAG-emGFP_RNPS1-196_FL_sires	Z527
HEK 293 FLAG-emGFP RNPS1-203/5 FL sires	HEK 293 Flp-In-T-Rex		3228	PB-CuO_FLAG-emGFP_RNPS1-203/5_FL_sires	Z528
HEK 293 FLAG-emGFP_RNPS1-RRM	HEK 293 Flp-In-T-Rex		3033	PB-CuO-FLAG_emGFP_RNPS1_RRM	Z553
HEK 293 FLAG-emGFP RNPS1 RRM-196 sires	HEK 293 Flp-In-T-Rex		3256	PB-CuO_FLAG-emGFP_RNPS1-RRM-196_sires	Z547
HEK 293 FLAG-emGFP RNPS1 RRM-203/5 sires	HEK 293 Flp-In-T-Rex		3257	PB-CuO_FLAG-emGFP_RNPS1-RRM-203/5_sires	Z563
HEK 293 FLAG-emGFP RNPS1-Del-C sires	HEK 293 Flp-In-T-Rex		3231	PB-CuO_FLAG-emGFP_RNPS1-Del-C_sires	Z531
HTO FLAG EIF4A3 _mrgene	HeLa TetOff		3032	PB-CuO-FLAG_EIF4A3_mrgene	Z415
HEK 293 FLAG-emGFP RNPS1-Del-S sires	HEK 293 Flp-In-T-Rex		3242	PB-CuO_FLAG-emGFP_RNPS1-Del-S-sires	Z542
HEK 293 FLAG-emGFP RNPS1-Del-N sires	HEK 293 Flp-In-T-Rex		3232	PB-CuO_FLAG-emGFP_RNPS1-Del-N-sires	Z532
HEK 293 FLAG-emGFP RNPS1-Del-N+C sires	HEK 293 Flp-In-T-Rex		3233	PB-CuO_FLAG-emGFP_RNPS1-Del-N+C-sires	Z533
HEK 293 FLAG-emGFP RNPS1-Del-S+C sires	HEK 293 Flp-In-T-Rex		3234	PB-CuO_FLAG-emGFP_RNPS1-Del-S+C-sires	Z534
HEK 293 FLAG-emGFP_RNPS1-Del-N+S sires	HEK 293 Flp-In-T-Rex		3235	PB-CuO_FLAG-emGFP_RNPS1-Del-N+S-sires	Z535
HeLa FT FLAG_RFX5_e8-11	HeLa Flp-In-T-Rex		2715	pcDNA5/FRT/TO FLAG-RFX5_e8-11	Z240
HeLa FT FLAG_RFX5_e8-11_del_i8+i10	HeLa Flp-In-T-Rex		2716	pcDNA5/FRT/TO FLAG-RFX5_e8-11_del-i8+i10	Z241
HeLa FT FLAG_RFX5_e8-11_del_i10	HeLa Flp-In-T-Rex		2734	pcDNA5/FRT/TO FLAG-RFX5_e8-11_del_i10	Z242
HeLa FT FLAG_RFX5_e8-11_del_i8	HeLa Flp-In-T-Rex		2735	pcDNA5/FRT/TO FLAG-RFX5_e8-11_del_i8	Z243

### Sheet: Plasmids
Schlautmann et al. 2021 - Supplementary Table 1 - Plasmids
List of all plasmids used in this study
Plasmids
Name	Vector	Source	Internal ID
pOG44 Flp recombinase expression vector	pOG44	Thermo Fisher Scientific; Cat# V600520	709
pcDNA5/FRT/TO FLAG-RFX5_e8-11_del-i8+i10	pcNDA5/FTR/TO/FLAG		2716
pcDNA5/FRT/TO FLAG-RFX5_e8-11_del_i8	pcNDA5/FTR/TO/FLAG		2735
pcDNA5/FRT/TO FLAG-RFX5_e8-11_del_i10	pcNDA5/FTR/TO/FLAG		2734
pcDNA5/FRT/TO FLAG-RFX5_e8-11	pcNDA5/FTR/TO/FLAG		2715
pCI-MS2V5 RNPS1 RRM (141-255) WT	pCI-neo		2670
pCI-MS2V5 RNPS1 RRM (141-255) 176Mut	pCI-neo		2671
pCI-MS2V5 RNPS1 176 Mut	pCI-neo		2593
pCI-MS2V5 RNPS1	pCI-neo		875
pCI-MS2V5 GST	pCI-neo		874
pCI-FLAG PiggyBac Transposase	pCI-FLAG		2553
PB-CuO-MCS-BGH-EF1-CymR-Puro	PB-CuO-MCS-IRES-GFP-EF1α-CymR-Puro		2883
PB-CuO-FLAG-EmGFP-BGH	PB-CuO-MCS-BGH-EF1-CymR-Puro		3011
PB-CuO-FLAG-EmGFP RNPS1 FL-siRes WT_BGH	PB-CuO-MCS-BGH-EF1-CymR-Puro		3116
PB-CuO-FLAG_emGFP_RNPS1_RRM	PB-CuO-MCS-BGH-EF1-CymR-Puro		3033
PB-CuO-FLAG_emGFP_RNPS1_RRM	PB-CuO-MCS-BGH-EF1-CymR-Puro		3033
PB-CuO-FLAG_EIF4A3_mrgene	PB-CuO-MCS-BGH-EF1-CymR-Puro		3032
PB-CuO_FLAG-emGFP_RNPS1-RRM-203/5_sires	PB-CuO-MCS-BGH-EF1-CymR-Puro		3257
PB-CuO_FLAG-emGFP_RNPS1-RRM-196_sires	PB-CuO-MCS-BGH-EF1-CymR-Puro		3256
PB-CuO_FLAG-emGFP_RNPS1-Del-S-sires	PB-CuO-MCS-BGH-EF1-CymR-Puro		3242
PB-CuO_FLAG-emGFP_RNPS1-Del-S+C-sires	PB-CuO-MCS-BGH-EF1-CymR-Puro		3234
PB-CuO_FLAG-emGFP_RNPS1-Del-N-sires	PB-CuO-MCS-BGH-EF1-CymR-Puro		3232
PB-CuO_FLAG-emGFP_RNPS1-Del-N+S-sires	PB-CuO-MCS-BGH-EF1-CymR-Puro		3235
PB-CuO_FLAG-emGFP_RNPS1-Del-N+C-sires	PB-CuO-MCS-BGH-EF1-CymR-Puro		3233
PB-CuO_FLAG-emGFP_RNPS1-Del-C_sires	PB-CuO-MCS-BGH-EF1-CymR-Puro		3231
PB-CuO_FLAG-emGFP_RNPS1-203/5_FL_sires	PB-CuO-MCS-BGH-EF1-CymR-Puro		3228
PB-CuO_FLAG-emGFP_RNPS1-196_FL_sires	PB-CuO-MCS-BGH-EF1-CymR-Puro		3227
pCI-neo		Promega, Cat# E1841	825
pcDNA5/FRT/TO		Thermo Fisher Scientific; Cat# V652020	2946
PB-CuO-MCS-IRES-GFP-EF1α-CymR-Puro Vector		System Biosciences; Cat# PBQM812A-1	2537

### Sheet: Antibodies
Schlautmann et al. 2021 - Supplementary Table 1 - Antibodies
List of all antibodies used in this study
Antibodies
Name	Dilution	Source	Produced in	Internal ID
anti-SAP18	1:1000	abcam	rabbit	AK-049
anti-EIF4A3	1:1000	GenScript, custom antibody (against Peptide: ATSGSARKRLLKEED)	rabbit	AK-093
anti-mouse HRP	1:3000	Jackson dianova	goat	AK-101
anti-rabbit HRP	1:3000	Jackson dianova	goat	AK-105
anti-Flag	1:3000	Sigma Aldrich, Cat# F3165	mouse	AK-114
anti-RNPS1	1:3000	GeneTex, Cat# GTX129789	rabbit	AK-123
anti-SRSF7	1:1000	Biomol, Cat# A303-773A-T	Rabbit	AK-149
anti-LUC7L3	1:5000	ATLAS Abs, Cat# HPA018484	Rabbit	AK-153
anti-SNRPA	1:2500	ATLAS Abs, Cat# HPA046440	Rabbit	AK-155

### Sheet: siRNAs
Schlautmann et al. 2021 - Supplementary Table 1 - siRNAs
List of all siRNAs used in this study
siRNAs
Name	Target Sequence in Gene/ sense oligo	Source	Internal ID
Luciferase	CGTACGCGGAATACTTCGA	Integrated DNA Technologies	S001
eIF4AIII-63	AGACATGACTAAAGTGGAA	Integrated DNA Technologies	S025
RNPS1_3	AAGGAAGACCAGTAGGAAA	Integrated DNA Technologies	S031
RNPS1_A	GGATCGCTCAAAAGATAAA	Integrated DNA Technologies	S032
MAGOH_4	rGrGrArArGrUrUrArArGrArUrArUrGrCrCrArATT	Integrated DNA Technologies	S058
MAGOH2_3	rGrGrCrUrGrUrUrUrGrUrArUrArUrUrUrArArUTT	Integrated DNA Technologies	S059
ACIN1_13.1	UCAGUAUCACCACUGAAUCACUAAA	Integrated DNA Technologies	S060
hs.Ri.RBM8A.13.2	GGGTATACTCTAGTTGAATATGAAA	Integrated DNA Technologies	S099

### Sheet: Primers
Schlautmann et al. 2021 - Supplementary Table 1 - Primers
List of all primers used in this study
Primers
Target	Name	Sequence	Description	Internal ID
TAF15	TAF15_e6_se	GGGAAAACTACAGCCACCAC	RT-PCR	P1690
TAF15	TAF15_e9_as	GCATCTGTTCTGGGTCCATA	RT-PCR	P1691
TAF15	TAF15_qPCR_e7_1.2_se	CGTCGTGATGTGAGTAGGTATGGAGAAG	RT-qPCR	P1994
TAF15	TAF15_qPCR_e8/9_1.2_as	GGTCCATAATCCCTGTGACCACC	RT-qPCR	P1995
TAF15	TAF15_qPCR_e6_1.2_se	GACCAGCAGTCAGGCTATGATCAAC	RT-qPCR	P1996
TAF15	TAF15_qPCR_e7alt/8_1.2_as	GGTCACCACCACTACTCACATCAC	RT-qPCR	P1997
RER1	RER1_(exon 2)_se	GGGGACAGTGTGGGAGAATC	RT-PCR	P1250
RER1	RER1_(exon 6)_as	ATCACCAGAATCGGCCAGAA	RT-PCR, RT-qPCR	P1251
RER1	RER1_e3-e4-splice_se	CCTGCTGCAGGGTTGGTAC	RT-qPCR	P1858
RER1	RER1_e3-e5-splice_se	TTACCTGCTGCAGGATGACGG	RT-qPCR	P1859
Poly A RNA	VNN_oligodt20	TTTTTTTTTTTTTTTTTTTTVNN	reverse Transcription	P0288
INTS3	INTS3_e4_e5_se	CCGTACTCAGTTGGTGTGGTT	RT-qPCR	P2337
INTS3	INTS3_e4alt_e5_se	ACTTAGCTCTGTTGGTGTGGT	RT-qPCR	P2338
INTS3	INTS3_e5_e6_as	TCTCCACCTGCAATCTGCTTC	RT-qPCR	P2339
INTS3	INTS3_e3_se	CCTGGGCCTGTTTACTCTCAT	RT-PCR	P2354
INTS3	INTS3_e5_as	AGAACCCCACTCTTCACCAG	RT-PCR	P2355
FLAG-Tag	FLAG_se	ACAAGGACGACGATGACA	RT-PCR	P1555
FDPS	FDPS_e3_se	TCGTTAGGGTGCTGACTGAG	RT-PCR	P1519
FDPS	FDPS_e6_as	TCAGGTAATAGGGCTGCTCC	RT-PCR	P1520
FDPS	FDPS_e4_5_se	GTGTGGAACTGCTGCAAGC	RT-qPCR	P2331
FDPS	FDPS_e4alt_5_se	GCCATTGGAGCTGCAAGC	RT-qPCR	P2332
BGH-PolyA signal	BGH_as	TAGAAGGCACAGTCGAGG	RT-PCR	P1556
