## Supplemental Table 2 for "Exon junction complex-associated multi-adapter RNPS1 nucleates splicing regulatory complexes to maintain transcriptome surveillance"

### Sheet: HEK RNPS1
Schlautmann et al. 2021 - Supplementary Table 2
Spike-Ins for RNA-Seq Set HEK RNPS1
HEK RNPS1
Sequencing ID	Condition	Knockdown	siRNA	Rescue	Cell line	Spike-In SIRV Set1	Internal ID
138332	Control	Luc	S001		Z023	E0	04G1
138334	Control	Luc	S001		Z023	E0	04G2
138336	Control	Luc	S001		Z023	E0	04G3
138338	RNPS1	RNPS1	S031, S032		Z023	E1	04G4
138340	RNPS1	RNPS1	S031, S032		Z023	E1	04G5
138342	RNPS1	RNPS1	S031, S032		Z023	E1	04G6
138344	RNPS1 WT	RNPS1	S031, S032	RNPS1 WT FL	Z541	E2	04G7
138346	RNPS1 WT	RNPS1	S031, S032	RNPS1 WT FL	Z541	E2	04G8
138348	RNPS1 WT	RNPS1	S031, S032	RNPS1 WT FL	Z541	E2	04G9
138350	RNPS1 RRM	RNPS1	S031, S032	RNPS1 RRM	Z553	E2	04G10
138352	RNPS1 RRM	RNPS1	S031, S032	RNPS1 RRM	Z553	E2	04G11
138354	RNPS1 RRM	RNPS1	S031, S032	RNPS1 RRM	Z553	E2	04G12

### Sheet: HTO RNPS1
Schlautmann et al. 2021 - Supplementary Table 2
Spike-Ins for RNA-Seq Set HTO RNPS1
HTO RNPS1
Sequencing ID	Condition	Knockdown	siRNA	Rescue	Cell line	Spike-In SIRV Set1	Internal ID
A006850039_110498	Control	Luc	S001		Z021	E0	03F1
A006850039_110500	Control	Luc	S001		Z021	E0	03F2
A006850039_110502	Control	Luc	S001		Z021	E0	03F3
A006850039_110504	RNPS1	RNPS1	S031, S032		Z021	E1	03F4
A006850039_110506	RNPS1	RNPS1	S031, S032		Z021	E1	03F5
A006850039_110508	RNPS1	RNPS1	S031, S032		Z021	E1	03F6
A006850039_110510	RNPS1 RRM	RNPS1	S031, S032	RNPS1 RRM	Z416	E2	03F7
A006850039_110512	RNPS1 RRM	RNPS1	S031, S032	RNPS1 RRM	Z416	E2	03F8
A006850039_110514	RNPS1 RRM	RNPS1	S031, S032	RNPS1 RRM	Z416	E2	03F9

### Sheet: HTO EJC
Schlautmann et al. 2021 - Supplementary Table 2
Spike-Ins for RNA-Seq Set HTO EJC
HTO EJC
Sequencing ID	Condition	Knockdown	siRNA	Rescue	Cell line	Spike-In SIRV Set1	Internal ID
A006850039_110540	Control	Luc	S001		Z021	E0	03G1
A006850039_110542	Control	Luc	S001		Z021	E0	03G2
A006850039_110544	Control	Luc	S001		Z021	E0	03G3
A006850039_110546	EIF4A3	EIF4A3	S025		Z021	E1	03G4
A006850039_110548	EIF4A3	EIF4A3	S025		Z021	E1	03G5
A006850039_110550	EIF4A3	EIF4A3	S025		Z021	E1	03G6
A006850039_110552	EIF4A3 WT	EIF4A3	S025	EIF4A3 WT FL	Z415	E2	03G7
A006850039_110554	EIF4A3 WT	EIF4A3	S025	EIF4A3 WT FL	Z415	E2	03G8
A006850039_110556	EIF4A3 WT	EIF4A3	S025	EIF4A3 WT FL	Z415	E2	03G9
A006850039_110558	RBM8A	RBM8A	S099		Z021	E1	03G10
A006850039_110560	RBM8A	RBM8A	S099		Z021	E1	03G11
A006850039_110562	RBM8A	RBM8A	S099		Z021	E1	03G12
A006850039_110564	MAGOH	MAGOH	S058, S059		Z021	E2	03G13
A006850039_110566	MAGOH	MAGOH	S058, S059		Z021	E2	03G14
A006850039_110568	MAGOH	MAGOH	S058, S059		Z021	E2	03G15
