## Supplemental Table 6 for "Exon junction complex-associated multi-adapter RNPS1 nucleates splicing regulatory complexes to maintain transcriptome surveillance"

### Sheet: 3b RER1
Schlautmann et al. 2021 - Supplementary Table 6
RT-qPCR loading schemes and raw data
3b_201013_rer1_04a, 3b_201015_rer1_fdps_04a
Loading Scheme
	1	2	3	4	5	6	7	8	9	10	11	12		Sample ID	KD	Cells	Internal ID
Primers used	normal spliced (P1858, P1251)						missspliced (P1859, P1251)							04A1	Luc	HEK 293	Z023
A	04A1	04A5	04A9	04A13	04A17	04A21	04A1	04A5	04A9	04A13	04A17	04A21		04A2	Luc	HEK 293	Z023
B	04A1	04A5	04A9	04A13	04A17	04A21	04A1	04A5	04A9	04A13	04A17	04A21		04A3	Luc	HEK 293	Z023
C	04A2	04A6	04A10	04A14	04A18	04A22	04A2	04A6	04A10	04A14	04A18	04A22		04A4	RNPS1	HEK 293	Z023
D	04A2	04A6	04A10	04A14	04A18	04A22	04A2	04A6	04A10	04A14	04A18	04A22		04A5	RNPS1	HEK 293	Z023
E	04A3	04A7	04A11	04A15	04A19	04A23	04A3	04A7	04A11	04A15	04A19	04A23		04A6	RNPS1	HEK 293	Z023
F	04A3	04A7	04A11	04A15	04A19	04A23	04A3	04A7	04A11	04A15	04A19	04A23		04A7	RNPS1	HEK 293 FLAG-emGFP RNPS1-WT FL sires	Z541
G	04A4	04A8	04A12	04A16	04A20	04A24	04A4	04A8	04A12	04A16	04A20	04A24		04A8	RNPS1	HEK 293 FLAG-emGFP RNPS1-WT FL sires	Z541
H	04A4	04A8	04A12	04A16	04A20	04A24	04A4	04A8	04A12	04A16	04A20	04A24		04A9	RNPS1	HEK 293 FLAG-emGFP RNPS1-WT FL sires	Z541
														04A10	RNPS1	HEK 293 FLAG-emGFP_RNPS1-RRM	Z553
	1	2	3	4	5	6	7	8	9	10	11	12		04A11	RNPS1	HEK 293 FLAG-emGFP_RNPS1-RRM	Z553
	normal spliced (P1858, P1251)			missspliced (P1859, P1251)										04A12	RNPS1	HEK 293 FLAG-emGFP_RNPS1-RRM	Z553
A	04A1	04A9	04A17	04A1	04A9	04A17								04A13	Luc	HTO	Z021
B	04A2	04A10	04A18	04A2	04A10	04A18								04A14	Luc	HTO	Z021
C	04A3	04A11	04A19	04A3	04A11	04A19								04A15	Luc	HTO	Z021
D	04A4	04A12	04A20	04A4	04A12	04A20								04A16	RNPS1	HTO	Z021
E	04A5	04A13	04A21	04A5	04A13	04A21								04A17	RNPS1	HTO	Z021
F	04A6	04A14	04A22	04A6	04A14	04A22								04A18	RNPS1	HTO	Z021
G	04A7	04A15	04A23	04A7	04A15	04A23								04A19	RNPS1	HTO FLAG-emGFP RNPS1-WT FL sires	transient transfection
H	04A8	04A16	04A24	04A8	04A16	04A24								04A20	RNPS1	HTO FLAG-emGFP RNPS1-WT FL sires	transient transfection
														04A21	RNPS1	HTO FLAG-emGFP RNPS1-WT FL sires	transient transfection
														04A22	RNPS1	HTO FLAG-emGFP_RNPS1-RRM	Z416
														04A23	RNPS1	HTO FLAG-emGFP_RNPS1-RRM	Z416
														04A24	RNPS1	HTO FLAG-emGFP_RNPS1-RRM	Z416
Raw data
	1	2	3	4	5	6	7	8	9	10	11	12
	normal spliced (P1858, P1251)						missspliced (P1859, P1251)
A	22.2237	22.5438	22.6563	22.5653	23.032	21.6694	31.2417	24.0727	28.7493	30.3638	23.4207	27.1021
B	22.1869	22.541	22.4649	22.0675	23.1149	21.8824	31.4027	24.1119	28.8122	29.9793	23.4351	26.9715
C	22.4678	22.2614	22.0973	22.7779	22.5447	22.0131	32.0309	23.9588	27.2571	29.8756	23.1146	24.9176
D	22.6296	22.3903	22.3484	22.6834	22.4624	22.2034	31.67	23.8195	27.2102	30.4101	23.0219	24.7624
E	22.7497	22.5762	22.3494	22.5816	21.6615	21.5947	31.2218	28.9804	27.3354	30.1966	27.0327	24.4431
F	22.4923	22.752	22.367	22.4099	21.6454	21.518	31.4311	28.897	27.1757	30.2957	26.6993	26.7651
G	22.0807	22.0594	21.9368	23.1952	21.9608	21.628	23.5697	28.2193	27.0322	23.4037	27.054	25.0535
H	22.0807	21.9691	21.7875	23.3906	21.7656	21.5095	23.3985	28.0614	27.049	23.4768	27.2775	24.4782
	1	2	3	4	5	6	7	8	9	10	11	12
	normal spliced (P1858, P1251)			missspliced (P1859, P1251)
A	24.8817	25.2232	26.0152	35.3744	32.0113	26.74
B	24.4424	24.6149	25.4098	35.4758	30.5006	26.2926
C	25.5287	24.2739	24.49	34.323	30.278	30.4644
D	25.0498	23.9742	24.7918	27.0613	30.2674	30.6676
E	24.9562	24.1074	24.3961	27.4747	33.5907	30.4748
F	24.0348	24.9951	24.6245	27.0944	33.4463	27.6308
G	25.0188	24.2917	23.5967	31.3882	33.0614	27.03
H	28.0846	24.882	23.657	31.8473	26.344	27.1954

### Sheet: 3b FDPS
Schlautmann et al. 2021 - Supplementary Table 6
RT-qPCR loading schemes and raw data
3b_201015_fdps_04a, 3b_201015_rer1_fdps_04a
Loading Scheme
	1	2	3	4	5	6	7	8	9	10	11	12		Sample ID	KD	Cells	Internal ID
Primers used	normal spliced (P2331; P1520)						missspliced (P2332; P1520)							04A1	Luc	HEK 293	Z023
A	04A1	04A5	04A9	04A13	04A17	04A21	04A1	04A5	04A9	04A13	04A17	04A21		04A2	Luc	HEK 293	Z023
B	04A1	04A5	04A9	04A13	04A17	04A21	04A1	04A5	04A9	04A13	04A17	04A21		04A3	Luc	HEK 293	Z023
C	04A2	04A6	04A10	04A14	04A18	04A22	04A2	04A6	04A10	04A14	04A18	04A22		04A4	RNPS1	HEK 293	Z023
D	04A2	04A6	04A10	04A14	04A18	04A22	04A2	04A6	04A10	04A14	04A18	04A22		04A5	RNPS1	HEK 293	Z023
E	04A3	04A7	04A11	04A15	04A19	04A23	04A3	04A7	04A11	04A15	04A19	04A23		04A6	RNPS1	HEK 293	Z023
F	04A3	04A7	04A11	04A15	04A19	04A23	04A3	04A7	04A11	04A15	04A19	04A23		04A7	RNPS1	HEK 293 FLAG-emGFP RNPS1-WT FL sires	Z541
G	04A4	04A8	04A12	04A16	04A20	04A24	04A4	04A8	04A12	04A16	04A20	04A24		04A8	RNPS1	HEK 293 FLAG-emGFP RNPS1-WT FL sires	Z541
H	04A4	04A8	04A12	04A16	04A20	04A24	04A4	04A8	04A12	04A16	04A20	04A24		04A9	RNPS1	HEK 293 FLAG-emGFP RNPS1-WT FL sires	Z541
														04A10	RNPS1	HEK 293 FLAG-emGFP_RNPS1-RRM	Z553
	1	2	3	4	5	6	7	8	9	10	11	12		04A11	RNPS1	HEK 293 FLAG-emGFP_RNPS1-RRM	Z553
							normal spliced (P2331; P1520)			missspliced (P2332; P1520)				04A12	RNPS1	HEK 293 FLAG-emGFP_RNPS1-RRM	Z553
A							04A1	04A9	04A17	04A1	04A9	04A17		04A13	Luc	HTO	Z021
B							04A2	04A10	04A18	04A2	04A10	04A18		04A14	Luc	HTO	Z021
C							04A3	04A11	04A19	04A3	04A11	04A19		04A15	Luc	HTO	Z021
D							04A4	04A12	04A20	04A4	04A12	04A20		04A16	RNPS1	HTO	Z021
E							04A5	04A13	04A21	04A5	04A13	04A21		04A17	RNPS1	HTO	Z021
F							04A6	04A14	04A22	04A6	04A14	04A22		04A18	RNPS1	HTO	Z021
G							04A7	04A15	04A23	04A7	04A15	04A23		04A19	RNPS1	HTO FLAG-emGFP RNPS1-WT FL sires	transient transfection
H							04A8	04A16	04A24	04A8	04A16	04A24		04A20	RNPS1	HTO FLAG-emGFP RNPS1-WT FL sires	transient transfection
														04A21	RNPS1	HTO FLAG-emGFP RNPS1-WT FL sires	transient transfection
														04A22	RNPS1	HTO FLAG-emGFP_RNPS1-RRM	Z416
														04A23	RNPS1	HTO FLAG-emGFP_RNPS1-RRM	Z416
														04A24	RNPS1	HTO FLAG-emGFP_RNPS1-RRM	Z416
Raw data
	1	2	3	4	5	6	7	8	9	10	11	12
	normal spliced (P2331; P1520)						missspliced (P2332; P1520)
A	24.5214	28.7297	25.421	25.0995	28.0887	24.3222	31.3462	29.2717	31.1909	33.1199	29.9839	31.822
B	24.4695	28.6913	24.6547	24.3486	28.2535	24.6461	31.1533	29.6884	30.8445	32.84	30.0219	31.8042
C	25.2067	28.0453	27.9246	24.8769	27.4905	27.9958	31.418	28.8018	28.681	32.604	29.3292	29.5594
D	25.0793	28.0119	28.0428	25.1533	27.122	28.4396	31.1143	28.7907	29.0806	33.0243	29.5013	29.4332
E	24.5433	25.0485	28.28	24.2358	24.5247	27.7086	31.657	31.5581	28.899	32.1402	31.0494	29.7453
F	24.3594	24.9243	28.2246	24.8685	24.4017	27.3833	31.6557	30.98	28.6303	32.4038	31.0418	29.489
G	27.666	24.1848	27.1837	27.4997	24.0965	27.0414	28.3312	30.6214	28.409	29.3033	31.0955	28.317
H	29.6016	24.1276	27.5143	28.2713	24.5525	27.0227	28.1982	30.036	29.1223	29.039	31.1618	30.1328
	1	2	3	4	5	6	7	8	9	10	11	12
							normal spliced (P2331; P1520)			missspliced (P2332; P1520)
A							23.0696	22.9613	27.1921	30.8883	29.9456	28.975
B							22.7612	26.5522	26.5965	30.4205	27.9991	28.4986
C							23.6112	26.7708	22.9792	30.6007	27.3109	29.9085
D							26.5842	26.9808	23.2671	27.8162	27.8652	30.6538
E							27.5067	23.2954	23.331	27.7811	30.6554	30.4014
F							26.7666	22.894	26.3167	27.6775	31.0599	28.6709
G							23.5586	22.8554	26.1404	29.5832	30.8382	28.0231
H							22.9677	26.4042	26.3338	29.236	28.1067	29.6813

### Sheet: 5e INTS3
Schlautmann et al. 2021 - Supplementary Table 6
RT-qPCR loading schemes and raw data
5e_210324_03x_ints3
Loading Scheme
	1	2	3	4	5	6	7	8	9	10	11	12		Sample ID	KD	Cells	Internal ID
Primers used	normal spliced (P2337; P2339)						missspliced (P2338; P2339)							03X1	Luc	HEK 293	Z023
A	03X1	03X3	03X6	03X9	03X11	03X14	03X1	03X3	03X6	03X9	03X11	03X14		03X2	Luc	HEK 293	Z023
B	03X1	03X4	03X6	03X9	03X12	03X14	03X1	03X4	03X6	03X9	03X12	03X14		03X3	Luc	HEK 293	Z023
C	03X1	03X4	03X7	03X9	03X12	03X15	03X1	03X4	03X7	03X9	03X12	03X15		03X4	RNPS1	HEK 293	Z023
D	03X2	03X4	03X7	03X10	03X12	03X15	03X2	03X4	03X7	03X10	03X12	03X15		03X5	RNPS1	HEK 293	Z023
E	03X2	03X5	03X7	03X10	03X13	03X15	03X2	03X5	03X7	03X10	03X13	03X15		03X6	RNPS1	HEK 293	Z023
F	03X2	03X5	03X8	03X10	03X13		03X2	03X5	03X8	03X10	03X13			03X7	RNPS1	HEK 293 FLAG-emGFP_RNPS1-RRM	Z553
G	03X3	03X5	03X8	03X11	03X13		03X3	03X5	03X8	03X11	03X13			03X8	RNPS1	HEK 293 FLAG-emGFP_RNPS1-RRM	Z553
H	03X3	03X6	03X8	03X11	03X14		03X3	03X6	03X8	03X11	03X14			03X9	RNPS1	HEK 293 FLAG-emGFP_RNPS1-RRM	Z553
														03X10	RNPS1	HEK 293 FLAG-emGFP RNPS1 RRM-196 sires	Z547
Raw data														03X11	RNPS1	HEK 293 FLAG-emGFP RNPS1 RRM-196 sires	Z547
	1	2	3	4	5	6	7	8	9	10	11	12		03X12	RNPS1	HEK 293 FLAG-emGFP RNPS1 RRM-196 sires	Z547
														03X13	RNPS1	HEK 293 FLAG-emGFP RNPS1 RRM-203/5 sires	Z563
	normal spliced (P2337; P2339)						missspliced (P2338; P2339)							03X14	RNPS1	HEK 293 FLAG-emGFP RNPS1 RRM-203/5 sires	Z563
A	27.47	27.3418	31.6868	28.1212	28.2108	27.8769	32.0663	31.8695	31.7918	31.4417	30.1559	30.2658		03X15	RNPS1	HEK 293 FLAG-emGFP RNPS1 RRM-203/5 sires	Z563
B	27.331	29.2965	31.4929	27.5444	28.5438	27.9939	31.7877	29.9811	31.7608	30.8905	29.979	30.1389
C	27.3541	28.8552	27.0879	27.4607	28.3776	27.9192	31.7138	29.5443	31.1649	30.4105	30.0643	30.4687
D	27.4728	29.2299	27.399	28.1726	28.7059	27.918	31.9352	29.1695	30.2544	29.7917	29.387	29.237
E	27.2146	28.5164	27.0143	27.8868	27.7099	27.6723	31.9409	29.288	30.2446	29.2922	29.7005	29.6191
F	27.4232	28.4512	27.3599	27.6262	27.6458		31.7558	29.0048	30.2713	29.7319	29.9518
G	27.5014	28.4168	27.2192	28.096	27.5632		32.0712	28.9454	30.2236	29.3849	29.5665
H	27.5217	31.1265	27.1519	28.7066	27.7214		32.0807	31.5683	30.7925	29.7998	29.5836

### Sheet: 5e RER1
Schlautmann et al. 2021 - Supplementary Table 6
RT-qPCR loading schemes and raw data
5e_210324_03x_rer1
Loading Scheme
	1	2	3	4	5	6	7	8	9	10	11	12		Sample ID	KD	Cells	Internal ID
Primers used	normal spliced (P1858; P1251)						missspliced (P1859; P1251)							03X1	Luc	HEK 293	Z023
A	03X1	03X3	03X6	03X9	03X11	03X14	03X1	03X3	03X6	03X9	03X11	03X14		03X2	Luc	HEK 293	Z023
B	03X1	03X4	03X6	03X9	03X12	03X14	03X1	03X4	03X6	03X9	03X12	03X14		03X3	Luc	HEK 293	Z023
C	03X1	03X4	03X7	03X9	03X12	03X15	03X1	03X4	03X7	03X9	03X12	03X15		03X4	RNPS1	HEK 293	Z023
D	03X2	03X4	03X7	03X10	03X12	03X15	03X2	03X4	03X7	03X10	03X12	03X15		03X5	RNPS1	HEK 293	Z023
E	03X2	03X5	03X7	03X10	03X13	03X15	03X2	03X5	03X7	03X10	03X13	03X15		03X6	RNPS1	HEK 293	Z023
F	03X2	03X5	03X8	03X10	03X13		03X2	03X5	03X8	03X10	03X13			03X7	RNPS1	HEK 293 FLAG-emGFP_RNPS1-RRM	Z553
G	03X3	03X5	03X8	03X11	03X13		03X3	03X5	03X8	03X11	03X13			03X8	RNPS1	HEK 293 FLAG-emGFP_RNPS1-RRM	Z553
H	03X3	03X6	03X8	03X11	03X14		03X3	03X6	03X8	03X11	03X14			03X9	RNPS1	HEK 293 FLAG-emGFP_RNPS1-RRM	Z553
														03X10	RNPS1	HEK 293 FLAG-emGFP RNPS1 RRM-196 sires	Z547
Raw data														03X11	RNPS1	HEK 293 FLAG-emGFP RNPS1 RRM-196 sires	Z547
	1	2	3	4	5	6	7	8	9	10	11	12		03X12	RNPS1	HEK 293 FLAG-emGFP RNPS1 RRM-196 sires	Z547
														03X13	RNPS1	HEK 293 FLAG-emGFP RNPS1 RRM-203/5 sires	Z563
	normal spliced (P1858; P1251)						missspliced (P1859; P1251)							03X14	RNPS1	HEK 293 FLAG-emGFP RNPS1 RRM-203/5 sires	Z563
A	23.3796	23.5286	25.2855	23.1503	23.4292	23.1656	32.9764	33.0728	28.4701	29.2227	27.6294	27.6913		03X15	RNPS1	HEK 293 FLAG-emGFP RNPS1 RRM-203/5 sires	Z563
B	23.2454	23.9144	25.2402	22.5367	23.5183	23.1429	32.8945	26.6722	27.1754	28.4307	28.0783	27.7356
C	23.4205	23.6972	22.5775	22.4862	23.7093	23.3674	32.6406	25.9388	27.939	28.4409	27.6491	27.0537
D	23.2161	24.4652	22.5498	23.39	23.5635	23.1828	32.5922	26.3375	28.1079	28.1389	27.7701	27.6407
E	23.072	24.2852	22.2479	23.3136	22.3493	22.8803	33.0554	26.3033	28.416	27.5373	27.3477	27.2888
F	22.7485	24.0407	22.6812	23.4627	22.8942		32.5579	26.0233	28.0142	27.3352	27.5144
G	23.4348	23.8971	22.5723	23.0835	23.0015		32.5484	26.1036	27.5959	26.8996	27.1833
H	23.2572	24.7256	22.3449	23.1763	22.9482		32.6586	26.4839	27.9847	27.122	26.8201
